# Metabolic modeling of *Hermetia illucens* larvae resource allocation for high-value fatty acid production

**DOI:** 10.1101/2022.10.25.513765

**Authors:** Kristina Grausa, Shahida A Siddiqui, Norbert Lameyer, Karin Wiesotzki, Sergiy Smetana, Agris Pentjuss

**Affiliations:** Department of Computer Systems, Latvia University of Life Sciences and Technologies, Jelgava, Latvia; Technical University of Munich Campus Straubing for Biotechnology and Sustainability, Straubing, Germany; Institute of Microbiology and Biotechnology, University of Latvia, Riga, Latvia; German Institute of Food Technologies Quakenbrück, Germany

**Keywords:** Metabolic modeling, Insects, Fatty acids, *Hermetia illucens*, Resource allocation

## Abstract

All plant and animal kingdom organisms use highly connected biochemical networks to facilitate sustaining, proliferation and growth functions. While biochemical network details are well known, the understanding of intense regulation principles is still limited.

We chose to investigate *Hermetia illucens* fly at the larval stage as it is crucial for successful resource accumulation and allocation for the consequential organism’s developmental stages. We combined the iterative wet lab experiments and innovative metabolic modeling design approaches, to simulate and explain the *H. illucens* larval stage resource allocation processes and biotechnology potential. We performed time-based growth and high-value chemical compound accumulation wet lab chemical analysis experiments in larvae and Gainesville diet composition. To predict diet-based alterations on fatty acid allocation potential, we built and validated the first *H. illucens* medium-size stoichiometric metabolic model.

Using optimization methods like Flux balance and Flux variability analysis on the novel insect metabolic model, it predicted that doubled essential amino acid consumption increased the growth rate by 32%, but pure glucose consumption had no positive impact on growth. In the case of doubled pure valine consumption, the model predicted a 2% higher growth rate. In this study, we describe a new framework to research the impact of dietary alterations on the metabolism of multi-cellular organisms at different developmental stages for improved, sustainable and directed high-value chemicals.

**Significance Statement:** Metabolic modeling serves as a platform for researchers to investigate and study in depth the possible states of the system based on the existing knowledgebase (e.g. metabolic reactions, substrates, products and their stoichiometry). These models can be applied for different industrial applications, to simulate resource allocation potential and growth conditions. Moreover, these models predict the required diet for living organisms and insects to improve survival and growth rates and accumulate higher-value products, like fatty acids.
