## Supplementary material for "Metabolic modeling of *Hermetia illucens* larvae resource allocation for high-value fatty acid production": Supplemetary materials: 8_Larva_and_Diet_composition_after_rearing.xlsx

### Sheet: 1_Sheet_Table_of_contents
		1_Sheet_Table_of_contents				Table of content of larva and diet chemical analysis experiments and metabolic model data for Hermetia larva biomass
		2_Larvae_weight				Experimental measurements and calculations of Larvae weight

### Sheet: 2_Larvae_weight
	Composition diet	%	g
	Glucose	10	846
	Egg White Protein	20	1870	18.7
	Water	70	5284
	Total		8000	8	kg
	Start trial (T0)
	Parameter	value g	count
T9 start
	Total weight larvae Start (7-day old) all FW	450
	Total weight larvae Start (7-day old) without substrate FW	225
	Total weight of diet	8000
	Diet per g larvae	17,11 g
T9 end (7 days)
	Total weight of diet	8000
	Total weight larvae End (16-day old), FW	150
	Weight 1 larvae, FW	0.028
	Larvae count		5357.14
	Weight diet residue after experiment FW	6200
	Protein residue	416.64	kg	416640	g	from total amino acids residue
	Other residue	5783.36	kg
	Total weight larvae End (16-day old), FW	150	g
	Weight larvae, FW	0.028	g
	Larvae count	5357.14
	Weight residue	6.2	kg FW?
	Protein residue	#REF!	kg	#REF!	g	from total amino acids residue
	Other residue	#REF!	kg
	DW larvae mass in grams
	Water, T9 (16)	86.2	%
	Fresh Weight (FW), T9	0.028	g
	Dry Weight (DW), T9, %	13.8	%
	Dry Weight (DW), T9, g	0.003864	g

### Sheet: 3_Diet_Composition
																													diet 2 is not used
		Residue amino acid profile									Total diet split evenly between all larvae at T0 (some die over time wich complicates modeling)
				Residue amino acid g / 100 g
			Lysine	1.44
			Methionine	0.82					Ingredients	Diet, %	Ingredients (g/100g)	Total (g)	Total DW (g/1 larva)	Total DW (mg/1 larva)	mg/larva/day	Molar mass (g/mol)	mmol/larva	mol/larva/day
			Cysteine	0.55					Glucose	10	10.58	846	0.15792	157.92	17.5467	180.156	0.876574	0.0973971
			Aspartic acid	2.2					Egg White Protein	20	23.38	1870
			Threonine	0.94					Water	70	66.05	5284
			Serine	1.39						Sum:	100.01
			Glutamic acid	2.82
			Proline	0.77
			Glycine	0.74
			Alanine	1.26					Diet amino acids pofile composition
			Valine	1.41						amino acid	Amino acid, mg / 100 g	Amino acid, g/100g	Consumed amino acids, g/100	Consumed amino acids weight, g	Consumed amino acids, g/larva	Consumed amino acids, mg/larva	Consumed amino acids, mg/larva/day	Molar mass, (g/mol)	Consumed amino acid, mmol/larva/day
			Isoleucine	1.13						Lysine	6000	6	4.56	85.272	0.0159174	15.9174	1.7686	146.19	0.012098
			Leucine	1.74						Methionine	3500	3.5	2.68	50.116	0.00935499	9.35499	1.03944	149.21	0.00696631
			Tyrosine	0.78						Cystine	2500	2.5	1.95	36.465	0.0068068	6.8068	0.756311	240.3	0.00314736
			Phenylalanine	1.28						Aspartate	4800	4.8	2.6	48.62	0.00907573	9.07573	1.00841	133.11	0.0075758
			Histidine	0.48						Asparagine	4800	4.8	2.6	48.62	0.00907573	9.07573	1.00841	132.12	0.00763257
			Arginin	1.15						Threonine	4300	4.3	3.36	62.832	0.0117286	11.7286	1.30318	119.119	0.0109402
			Tryptophan	0.27						Serine	6400	6.4	5.01	93.687	0.0174882	17.4882	1.94314	105.09	0.0184902
			Sum aminoacids	21.2						Glutamate	6150	6.15	3.33	62.271	0.0116239	11.6239	1.29155	147.13	0.00877827
										Glutamine	6150	6.15	3.33	62.271	0.0116239	11.6239	1.29155	146.14	0.00883774
										Proline	3600	3.6	2.83	52.921	0.00987859	9.87859	1.09762	115.13	0.00953375
										Glycine	3300	3.3	2.56	47.872	0.00893611	8.93611	0.992901	75.07	0.0132263
										Alanine	5800	5.8	4.54	84.898	0.0158476	15.8476	1.76085	89.09	0.0197648
										Valine	6500	6.5	5.09	95.183	0.0177675	17.7675	1.97417	117.151	0.0168515
										Isoleucine	5100	5.1	3.97	74.239	0.0138579	13.8579	1.53977	131.17	0.0117388
										Leucine	8000	8	6.26	117.062	0.0218516	21.8516	2.42795	131.17	0.01851
										Tyrosine	3700	3.7	2.92	54.604	0.0101927	10.1927	1.13253	181.19	0.0062505
										Phenylalanine	5500	5.5	4.22	78.914	0.0147306	14.7306	1.63673	165.19	0.0099082
										Histidine	2200	2.2	1.72	32.164	0.00600395	6.00395	0.667105	155.155	0.00429962
										Arginine	5400	5.4	4.25	79.475	0.0148353	14.8353	1.64837	174.2	0.00946252
										Tryptophan	1500	1.5	1.23	23.001	0.00429352	4.29352	0.477058	204.23	0.00233588

### Sheet: 4_Macromolecules_in_%
	g/100g			Macro normalized	Error of total	% of measurement	Coef
fat (triglyceride)	2.955			16.5607	-82.1565	-460.428	5.60428
starch (glycogen)	1			5.60428
Sugars, sum of mono- and disaccharides	0.95			5.32407
Cholesterol (clr[c])	0.1535			0.860257
Glycerin	0.285			1.59722
Sum amino acids	12.5			70.0535
Sum	17.8435			100

### Sheet: 5_Macromolecules_per_1_larva
	Normalized, %	g/1 larva, DW	Molar mass (g/mol)	mmol/1 larva DW
Fat (triglyceride)	16.5607	-	-	-
TAG(16:1/18:1/18:2)	8.44593	0.000326351	857.4	0.000380628
TAG(12:0/14:0/16:0)	8.11472	0.000313553	723.177	0.000433577
Starch (glycogen)	5.60428	0.000216549	666.6	0.000324857
Sugars (sum of mono- and disaccharides)	5.32407	0.000205722	-	0.00145188	from carbohydrates sheet
Cholesterol	0.860257	3.32403e-05	386.65	8.59701e-05
Glycerin	1.59722	6.17166e-05	92.0938	0.000670149
Sum amino acids	70.0535	0.00270687	-	0.0227485	from amino acids sheet
Sum	100	0.003864	-	0.0260956

### Sheet: 6_Amino_acids_biomass
		g/100g	% of total AA	Molar mass (g/mol)	T9 (g/1 larva), DW	mg/larva	mmol/1 DW larvae
Lysine	lys[c]	1.03	8.24	146.19	0.000223035	0.223035	0.00152565
Methionine	met[c]	0.36	2.88	149.21	7.79539e-05	0.0779539	0.000522444
Cysteine	cys[c]	0.16	1.28	240.3	3.46462e-05	0.0346462	0.000144179
Aspartate	asp[c]	0.515	4.12	133.11	0.000111517	0.111517	0.000837783
Asparagine	asn[c]	0.515	4.12	132.12	0.000111517	0.111517	0.000844061				Dry Weight (DW), day 16	0.003864	g	from 2_Larvae_weight sheet
Threonine	thr[c]	0.53	4.24	119.119	0.000114765	0.114765	0.00096345				Amino acids	70.05	%	from 6_Macromolecules_per_1_larva sheet
Serine	ser[c]	0.54	4.32	105.09	0.000116931	0.116931	0.00111267				Amino acid mass (per one larva)	0.00270673	g
Glutamate	glu-L[c]	0.82	6.56	147.13	0.000177562	0.177562	0.00120683
Glutamine	gln-L[c]	0.82	6.56	146.14	0.000177562	0.177562	0.00121501
Proline	pro[c]	0.73	5.84	115.13	0.000158073	0.158073	0.001373
Glycine	gly[c]	0.67	5.36	75.07	0.000145081	0.145081	0.00193261
Alanine	ala[c]	1.08	8.64	89.09	0.000233862	0.233862	0.002625
Valine	val[c]	0.84	6.72	117.151	0.000181892	0.181892	0.00155263
Isoleucine	ile[c]	0.62	4.96	131.17	0.000134254	0.134254	0.00102351
Leucine	leu[c]	0.9	7.2	131.17	0.000194885	0.194885	0.00148574
Tyrosine	tyr[c]	0.44	3.52	181.19	9.5277e-05	0.095277	0.00052584
phenylalanine	phe[c]	0.75	6	165.19	0.000162404	0.162404	0.000983134
Histidine	his[c]	0.4	3.2	155.155	8.66154e-05	0.0866154	0.000558252
Arginine	arg[c]	0.61	4.88	174.2	0.000132089	0.132089	0.000758258
Tryptophan	trp[c]	0.17	1.36	204.23	3.68116e-05	0.0368116	0.000180246
Sum aminoacids		12.5	100	2857.15	0.00270673	2.70673	0.0213703
protein pseudoreaction		0.0015 lys[c] + 0.0005 met[c] + 0.0001 cys[c] + 0.0008 asp[c] + 0.0008 asn[c] + 0.001 thr[c] + 0.0011 ser[c] + 0.0012 gln-L[c] + 0.0012 glu-L[c] + 0.0014 pro[c] + 0.0019 gly[c] + 0.0026 ala[c] + 0.0026 val[c] + 0.001 ile[c] + 0.0015 leu[c] + 0.0005 tyr[c] + 0.001 phe[c] + 0.0006 his[c] + 0.0008 arg[c] + 0.0002 trp[c] -> protein[c]	0.0015 lys[c] + 0.0005 met[c] + 0.0001 cys[c] + 0.0008 asp[c] + 0.0008 asn[c] + 0.001 thr[c] + 0.0011 ser[c] + 0.0012 gln-L[c] + 0.0012 glu-L[c] + 0.0014 pro[c] + 0.0019 gly[c] + 0.0026 ala[c] + 0.0026 val[c] + 0.001 ile[c] + 0.0015 leu[c] + 0.0005 tyr[c] + 0.001 phe[c] + 0.0006 his[c] + 0.0008 arg[c] + 0.0002 trp[c] -> protein[c]	0.0015 lys[c] + 0.0005 met[c] + 0.0001 cys[c] + 0.0008 asp[c] + 0.0008 asn[c] + 0.001 thr[c] + 0.0011 ser[c] + 0.0012 gln-L[c] + 0.0012 glu-L[c] + 0.0014 pro[c] + 0.0019 gly[c] + 0.0026 ala[c] + 0.0026 val[c] + 0.001 ile[c] + 0.0015 leu[c] + 0.0005 tyr[c] + 0.001 phe[c] + 0.0006 his[c] + 0.0008 arg[c] + 0.0002 trp[c] -> protein[c]	0.0015 lys[c] + 0.0005 met[c] + 0.0001 cys[c] + 0.0008 asp[c] + 0.0008 asn[c] + 0.001 thr[c] + 0.0011 ser[c] + 0.0012 gln-L[c] + 0.0012 glu-L[c] + 0.0014 pro[c] + 0.0019 gly[c] + 0.0026 ala[c] + 0.0026 val[c] + 0.001 ile[c] + 0.0015 leu[c] + 0.0005 tyr[c] + 0.001 phe[c] + 0.0006 his[c] + 0.0008 arg[c] + 0.0002 trp[c] -> protein[c]	0.0015 lys[c] + 0.0005 met[c] + 0.0001 cys[c] + 0.0008 asp[c] + 0.0008 asn[c] + 0.001 thr[c] + 0.0011 ser[c] + 0.0012 gln-L[c] + 0.0012 glu-L[c] + 0.0014 pro[c] + 0.0019 gly[c] + 0.0026 ala[c] + 0.0026 val[c] + 0.001 ile[c] + 0.0015 leu[c] + 0.0005 tyr[c] + 0.001 phe[c] + 0.0006 his[c] + 0.0008 arg[c] + 0.0002 trp[c] -> protein[c]	0.0015 lys[c] + 0.0005 met[c] + 0.0001 cys[c] + 0.0008 asp[c] + 0.0008 asn[c] + 0.001 thr[c] + 0.0011 ser[c] + 0.0012 gln-L[c] + 0.0012 glu-L[c] + 0.0014 pro[c] + 0.0019 gly[c] + 0.0026 ala[c] + 0.0026 val[c] + 0.001 ile[c] + 0.0015 leu[c] + 0.0005 tyr[c] + 0.001 phe[c] + 0.0006 his[c] + 0.0008 arg[c] + 0.0002 trp[c] -> protein[c]	0.0015 lys[c] + 0.0005 met[c] + 0.0001 cys[c] + 0.0008 asp[c] + 0.0008 asn[c] + 0.001 thr[c] + 0.0011 ser[c] + 0.0012 gln-L[c] + 0.0012 glu-L[c] + 0.0014 pro[c] + 0.0019 gly[c] + 0.0026 ala[c] + 0.0026 val[c] + 0.001 ile[c] + 0.0015 leu[c] + 0.0005 tyr[c] + 0.001 phe[c] + 0.0006 his[c] + 0.0008 arg[c] + 0.0002 trp[c] -> protein[c]	0.0015 lys[c] + 0.0005 met[c] + 0.0001 cys[c] + 0.0008 asp[c] + 0.0008 asn[c] + 0.001 thr[c] + 0.0011 ser[c] + 0.0012 gln-L[c] + 0.0012 glu-L[c] + 0.0014 pro[c] + 0.0019 gly[c] + 0.0026 ala[c] + 0.0026 val[c] + 0.001 ile[c] + 0.0015 leu[c] + 0.0005 tyr[c] + 0.001 phe[c] + 0.0006 his[c] + 0.0008 arg[c] + 0.0002 trp[c] -> protein[c]	0.0015 lys[c] + 0.0005 met[c] + 0.0001 cys[c] + 0.0008 asp[c] + 0.0008 asn[c] + 0.001 thr[c] + 0.0011 ser[c] + 0.0012 gln-L[c] + 0.0012 glu-L[c] + 0.0014 pro[c] + 0.0019 gly[c] + 0.0026 ala[c] + 0.0026 val[c] + 0.001 ile[c] + 0.0015 leu[c] + 0.0005 tyr[c] + 0.001 phe[c] + 0.0006 his[c] + 0.0008 arg[c] + 0.0002 trp[c] -> protein[c]

### Sheet: 7_Carbohydrates_biomass
	T9_12, g/100g	T9_2, g/100g	T9_AVG, g/100g	Molar mass (g/mol)	T9 (g/1 larva)	mg/larva	mmol/1 DW larva
Sucrose	0.1	0.1	0.1	342.3	2.16547e-05	0.0216547	6.32623e-05
Glucose	0.94	0.96	0.95	180.156	0.000205719	0.205719	0.0011419
Fructose	0.1	0.1	0.1	180.16	2.16547e-05	0.0216547	0.000120197				Dry Weight (DW), in start of experiments, g	0.003864	g	from 2_Larvae_weight sheet
Maltose	0.2	0.2	0.2	342.3	4.33093e-05	0.0433093	0.000126525				Sugar ratio	5.324	%	from 6_Macromolecules_per_1_larva sheet
Sugars, sum of mono- and disaccharides	0.94	0.96	0.95		0.000205719	0.292338	0.00145188				Sugar mass	0.000205719	g
sugars/carbohydrates pseudoreaction		0.00006 sucr[c] + 0.0011 glc-D[c] + 0.0001 fru[c] + 0.0001 mal[c] -> sugar[c]

### Sheet: 8_Fatty_acids_biomass
	measurement 1 (16-day)	measurement 2 (16-day)	AVG (16-day)	AVG (16-day) rounded							TAG 1			TAG 2
Butyric acid (C-4)	0.1	0.1	0.1	0							(lauric,myristic,palmitic)			(palmitoleic,oleic,linoleic)
Caproic acid (C-6)	0.1	0.1	0.1	0
Caprylic acid (C-8)	0.14	0.11	0.125	0							45.595	%		46.54	%
Capric acid (C-10)	1.93	1.96	1.945	2						Normalized to 100%	49	%		51	%
Lauric acid (C-12)	29.2	29.6	29.4	29	Saturated
Tridecanoic acid (C-13)	0.1	0.1	0.1	0
Myristic acid (C-14)	5.71	5.78	5.745	6	Saturated
Myristoleic acid (C-14: 1)	0.72	0.73	0.725	1	Monounsaturated
Pentadecanoic Acid (C-15)	0.1	0.1	0.1	0
Palmitic acid (C-16)	10.4	10.5	10.45	10	Saturated
Palmitoleic acid (C-16: 1)	5.65	5.73	5.69	6	Monounsaturated
Heptadecanoic acid (C-17)	0.1	0.1	0.1	0
Stearic acid (C-18)	3.47	3.53	3.5	4	Saturated
Oleic Acid (C-18: 1)	21.3	20.8	21.05	21	Monounsaturated
Linoleic acid (C-18: 2)	19.8	19.8	19.8	20	Polyonsaturated
Linolenic acid, gamma (C-18: 3)	0.1	0.1	0.1	0
Linolenic acid, alpha (C-18: 3)	0.52	0.44	0.48	0.48
Nonadecanoic acid (C-19)	0.1	0.1	0.1	0
Arachidic acid (C-20)	0.36	0.36	0.36	0
Eicosenoic Acid (C-20: 1)	0.1	0.1	0.1	0
Eicosadienoic Acid (C-20: 2)	0.1	0.1	0.1	0
Arachidonic acid (C-20: 4)	0.1	0.1	0.1	0
Eicosapentaenoic acid (C-20: 5)	0.1	0.1	0.1	0
Uneicosanoic acid (C-21)	0.1	0.1	0.1	0
Behenic acid (C-22)	0.37	0.39	0.38	0
Erucic Acid (C-22: 1)	0.1	0.1	0.1	0
Docosapentaenoic acid (C-22: 5)	0.1	0.1	0.1	0
Docosahexaenoic acid (C-22: 6)	0.1	0.1	0.1	0
Lignoceric acid (C-24)	0.1	0.1	0.1	0
Tetracosenic acid (C-24: 1)	0.1	0.1	0.1	0
Total	101.27	101.43	101.35	101
fat/lipid pseudoreaction		0.00043 tag12-0-14-0-16-0[c] + 0.00038 tag16-1-18-1-18-2[c] -> fattyacids[c]
	%
Saturated	49
Unsaturated	48
Monounsaturated	28
Polyonsaturated	20
C12:0	29
C18:1	21
C18:2	20
C16:0	10
C14:0	6
C16:1	6
C18:0	4
C10:0	2
C14:1	1

### Sheet: 9_Full_biomass_composition
BIOMASS		protein[c] + fattyacids[c] + starch[c] + sugar[c] + 0.00067 glycerol[c] + 0.000086 clr[c] -> biomass[c]
clr[c]	cholesterol	esstimated because was not measured
glycerol[c]	Glycerol	measured in this study and normalized for larva biomass calculation
