## Supplementary material for "Metabolic modeling of *Hermetia illucens* larvae resource allocation for high-value fatty acid production": Supplemetary materials: 10_Up_Waste_Samples_Uncertanties_v1.xlsx

### Sheet: 1_Sheet_Table_of_contents
	1_Sheet_Table_of_contents				Table of content of larva and diet chemical analysis experiments
	2_Larva_composition				Larvae composition experimental measurements
	3_Diet_composition				Larvae diet experimental measurements

### Sheet: Larvae_composition
Sample No.	Sample Name	Date		Parameter	Method	Calculated as	Unit	Result	+/- % rel.	+/- abs.	Remarks
211-2003	Larvae, Neonates T0	2021-10-27	256	Moisture	Appendix III A of Regulation (EC) No. 152/2009		g/100g	64,3	1	0.643
211-2003	Larvae, Neonates T1	2021-10-27	256	Moisture	Appendix III A of Regulation (EC) No. 152/2009		g/100g	64,0	1	0.64
211-2003	Larvae, Neonates T2	2021-10-27	259	Ash	Appendix III A of Regulation (EC) No. 152/2009		g/100g	4,14	1,5	0.0621
211-2003	Larvae, Neonates T3	2021-10-27	259	Ash	Appendix III A of Regulation (EC) No. 152/2009		g/100g	4,21	1,5	0.06315
211-2003	Larvae, Neonates T4	2021-10-27	2712	Crude Protein	Based on L17.00-18 2013-08 / Official collection of examination procedures, Germany	N x 6.25	g/100g	15,5	3	0.465
211-2003	Larvae, Neonates T5	2021-10-27	2712	Crude Protein	Based on L17.00-18 2013-08 / Official collection of examination procedures, Germany	N x 6.25	g/100g	15,2	3	0.456
211-2003	Larvae, Neonates T6	2021-10-27	1727	Fat	AOAC Method PVM4:1997		g/100g	5,14	3	0.1542
211-2003	Larvae, Neonates T7	2021-10-27	1727	Fat	AOAC Method PVM4:1997		g/100g	5,26	3	0.1578
211-2003	Larvae, Neonates T8	2021-10-27	270	Carbohydrates	Calculation		g/100g	8,53			Sum of Starch and Sugar
211-2003	Larvae, Neonates T9	2021-10-27	270	Carbohydrates	Calculation		g/100g	8,70			Sum of Starch and Sugar
211-2003	Larvae, Neonates T10	2021-10-27	271	Starch	Appendix III L of Regulation (EC) No. 152/2009		g/100g	6,25	5	0.3125
211-2003	Larvae, Neonates T11	2021-10-27	271	Starch	Appendix III L of Regulation (EC) No. 152/2009		g/100g	6,21	5	0.3105
211-2003	Larvae, Neonates T12	2021-10-27	274	Dietary Fiber (total)	L00.00-18 2017-10 / Official collection of examination procedures, Germany		g/100g	5,0
211-2003	Larvae, Neonates T13	2021-10-27	274	Dietary Fiber (total)	L00.00-18 2017-10 / Official collection of examination procedures, Germany		g/100g	5,2
211-2003	Larvae, Neonates T14	2021-10-27	296	Sucrose	HPLC-RI DIL789-13 2016-7 (Inhouse procedure)		g/100g	< 0,1
211-2003	Larvae, Neonates T15	2021-10-27	296	Sucrose	HPLC-RI DIL789-13 2016-7 (Inhouse procedure)		g/100g	< 0,1
211-2003	Larvae, Neonates T16	2021-10-27	298	Glucose	HPLC-RI DIL789-13 2016-7 (Inhouse procedure)		g/100g	1,74	5	0.087
211-2003	Larvae, Neonates T17	2021-10-27	298	Glucose	HPLC-RI DIL789-13 2016-7 (Inhouse procedure)		g/100g	1,88	5	0.094
211-2003	Larvae, Neonates T18	2021-10-27	300	Fructose	HPLC-RI DIL789-13 2016-7 (Inhouse procedure)		g/100g	< 0,1
211-2003	Larvae, Neonates T19	2021-10-27	300	Fructose	HPLC-RI DIL789-13 2016-7 (Inhouse procedure)		g/100g	< 0,1
211-2003	Larvae, Neonates T20	2021-10-27	301	Maltose	HPLC-RI DIL789-13 2016-7 (Inhouse procedure)		g/100g	0,54	10	0.054
211-2003	Larvae, Neonates T21	2021-10-27	301	Maltose	HPLC-RI DIL789-13 2016-7 (Inhouse procedure)		g/100g	0,61	10	0.061
211-2003	Larvae, Neonates T22	2021-10-27	1400	Mono- and Disaccharides (Sum)	Calculation		g/100g	2,28
211-2003	Larvae, Neonates T23	2021-10-27	1400	Mono- and Disaccharides (Sum)	Calculation		g/100g	2,49
211-2003	Larvae, Neonates T24	2021-10-27	2502	Glycerin	HPLC-RI DIL789-13 2016-7 (Inhouse procedure)		g/100g	0,41
211-2003	Larvae, Neonates T25	2021-10-27	2502	Glycerin	HPLC-RI DIL789-13 2016-7 (Inhouse procedure)		g/100g	0,41
211-2003	Larvae, Neonates T26	2021-10-27	2247	Lactic Acid (D-)	L07.00-15 2018-03 / Official collection of examination procedures, Germany		mg/100g	542
211-2003	Larvae, Neonates T27	2021-10-27	2247	Lactic Acid (D-)	L07.00-15 2018-03 / Official collection of examination procedures, Germany		mg/100g	542
211-2003	Larvae, Neonates T28	2021-10-27	2248	Lactic Acid (L-)	L07.00-15 2018-03 / Official collection of examination procedures, Germany		mg/100g	719
211-2003	Larvae, Neonates T29	2021-10-27	2248	Lactic Acid (L-)	L07.00-15 2018-03 / Official collection of examination procedures, Germany		mg/100g	725
211-2003	Larvae, Neonates T30	2021-10-27	1119	Lactic Acid (D-, L-), total	L07.00-15 2018-03 / Official collection of examination procedures, Germany		mg/100g	1261
211-2003	Larvae, Neonates T31	2021-10-27	1119	Lactic Acid (D-, L-), total	L07.00-15 2018-03 / Official collection of examination procedures, Germany		mg/100g	1267
211-2003	Larvae, Neonates T32	2021-10-27	1738	Butyric Acid (C4)	Based on ISO 12966-2 section 5.5	Triglyceride	g/100g Fat	< 0,1
211-2003	Larvae, Neonates T33	2021-10-27	1738	Butyric Acid (C4)	Based on ISO 12966-2 section 5.5	Triglyceride	g/100g Fat	< 0,1
211-2003	Larvae, Neonates T34	2021-10-27	335	Caproic Acid (C-6)	Based on ISO 12966-2 section 5.5	Triglyceride	g/100g Fat	< 0,1
211-2003	Larvae, Neonates T35	2021-10-27	335	Caproic Acid (C-6)	Based on ISO 12966-2 section 5.5	Triglyceride	g/100g Fat	< 0,1
211-2003	Larvae, Neonates T36	2021-10-27	336	Caprylic Acid (C-8)	Based on ISO 12966-2 section 5.5	Triglyceride	g/100g Fat	0,12
211-2003	Larvae, Neonates T37	2021-10-27	336	Caprylic Acid (C-8)	Based on ISO 12966-2 section 5.5	Triglyceride	g/100g Fat	0,12
211-2003	Larvae, Neonates T38	2021-10-27	337	Capric Acid (C-10)	Based on ISO 12966-2 section 5.5	Triglyceride	g/100g Fat	0,48
211-2003	Larvae, Neonates T39	2021-10-27	337	Capric Acid (C-10)	Based on ISO 12966-2 section 5.5	Triglyceride	g/100g Fat	0,48
211-2003	Larvae, Neonates T40	2021-10-27	338	Lauric Acid (C-12)	Based on ISO 12966-2 section 5.5	Triglyceride	g/100g Fat	14,0	1	0.14
211-2003	Larvae, Neonates T41	2021-10-27	338	Lauric Acid (C-12)	Based on ISO 12966-2 section 5.5	Triglyceride	g/100g Fat	13,7	1	0.137
211-2003	Larvae, Neonates T42	2021-10-27	339	Tridecanoic Acid (C-13)	Based on ISO 12966-2 section 5.5	Triglyceride	g/100g Fat	< 0,1
211-2003	Larvae, Neonates T43	2021-10-27	339	Tridecanoic Acid (C-13)	Based on ISO 12966-2 section 5.5	Triglyceride	g/100g Fat	< 0,1
211-2003	Larvae, Neonates T44	2021-10-27	340	Myristic Acid (C-14)	Based on ISO 12966-2 section 5.5	Triglyceride	g/100g Fat	3,78	1	0.0378
211-2003	Larvae, Neonates T45	2021-10-27	340	Myristic Acid (C-14)	Based on ISO 12966-2 section 5.5	Triglyceride	g/100g Fat	3,70	1	0.037
211-2003	Larvae, Neonates T46	2021-10-27	341	Myristoleic Acid (C-14:1)	Based on ISO 12966-2 section 5.5	Triglyceride	g/100g Fat	0,19
211-2003	Larvae, Neonates T47	2021-10-27	341	Myristoleic Acid (C-14:1)	Based on ISO 12966-2 section 5.5	Triglyceride	g/100g Fat	0,19
211-2003	Larvae, Neonates T48	2021-10-27	342	Pentadecanoic Acid (C-15)	Based on ISO 12966-2 section 5.5	Triglyceride	g/100g Fat	0,10
211-2003	Larvae, Neonates T49	2021-10-27	342	Pentadecanoic Acid (C-15)	Based on ISO 12966-2 section 5.5	Triglyceride	g/100g Fat	0,10
211-2003	Larvae, Neonates T50	2021-10-27	343	Palmitic Acid (C-16)	Based on ISO 12966-2 section 5.5	Triglyceride	g/100g Fat	13,8	1	0.138
211-2003	Larvae, Neonates T51	2021-10-27	343	Palmitic Acid (C-16)	Based on ISO 12966-2 section 5.5	Triglyceride	g/100g Fat	13,8	1	0.138
211-2003	Larvae, Neonates T52	2021-10-27	344	Palmitoleic Acid (C-16:1)	Based on ISO 12966-2 section 5.5	Triglyceride	g/100g Fat	1,59	1	0.0159
211-2003	Larvae, Neonates T53	2021-10-27	344	Palmitoleic Acid (C-16:1)	Based on ISO 12966-2 section 5.5	Triglyceride	g/100g Fat	1,57	1	0.0157
211-2003	Larvae, Neonates T54	2021-10-27	345	Heptadecanoic Acid (C-17)	Based on ISO 12966-2 section 5.5	Triglyceride	g/100g Fat	0,19
211-2003	Larvae, Neonates T55	2021-10-27	345	Heptadecanoic Acid (C-17)	Based on ISO 12966-2 section 5.5	Triglyceride	g/100g Fat	0,19
211-2003	Larvae, Neonates T56	2021-10-27	346	Stearic Acid (C-18)	Based on ISO 12966-2 section 5.5	Triglyceride	g/100g Fat	5,19	1	0.0519
211-2003	Larvae, Neonates T57	2021-10-27	346	Stearic Acid (C-18)	Based on ISO 12966-2 section 5.5	Triglyceride	g/100g Fat	5,17	1	0.0517
211-2003	Larvae, Neonates T58	2021-10-27	347	Oleic Acid (C-18:1)	Based on ISO 12966-2 section 5.5	Triglyceride	g/100g Fat	23,2	1	0.232
211-2003	Larvae, Neonates T59	2021-10-27	347	Oleic Acid (C-18:1)	Based on ISO 12966-2 section 5.5	Triglyceride	g/100g Fat	23,3	1	0.233
211-2003	Larvae, Neonates T60	2021-10-27	348	Linoleic Acid (C-18:2)	Based on ISO 12966-2 section 5.5	Triglyceride	g/100g Fat	34,9	1	0.349
211-2003	Larvae, Neonates T61	2021-10-27	348	Linoleic Acid (C-18:2)	Based on ISO 12966-2 section 5.5	Triglyceride	g/100g Fat	35,2	1	0.352
211-2003	Larvae, Neonates T62	2021-10-27	431	Linolenic Acid, gamma (C-18:3)	Based on ISO 12966-2 section 5.5	Triglyceride	g/100g Fat	< 0,1
211-2003	Larvae, Neonates T63	2021-10-27	431	Linolenic Acid, gamma (C-18:3)	Based on ISO 12966-2 section 5.5	Triglyceride	g/100g Fat	< 0,1
211-2003	Larvae, Neonates T64	2021-10-27	349	Linolenic Acid, alpha (C-18:3)	Based on ISO 12966-2 section 5.5	Triglyceride	g/100g Fat	0,88
211-2003	Larvae, Neonates T65	2021-10-27	349	Linolenic Acid, alpha (C-18:3)	Based on ISO 12966-2 section 5.5	Triglyceride	g/100g Fat	0,91
211-2003	Larvae, Neonates T66	2021-10-27	421	Nonadecanoic Acid (C-19)	Based on ISO 12966-2 section 5.5	Triglyceride	g/100g Fat	< 0,1
211-2003	Larvae, Neonates T67	2021-10-27	421	Nonadecanoic Acid (C-19)	Based on ISO 12966-2 section 5.5	Triglyceride	g/100g Fat	< 0,1
211-2003	Larvae, Neonates T68	2021-10-27	350	Arachidic Acid (C-20)	Based on ISO 12966-2 section 5.5	Triglyceride	g/100g Fat	0,54
211-2003	Larvae, Neonates T69	2021-10-27	350	Arachidic Acid (C-20)	Based on ISO 12966-2 section 5.5	Triglyceride	g/100g Fat	0,54
211-2003	Larvae, Neonates T70	2021-10-27	351	Eicosenoic Acid (C-20:1)	Based on ISO 12966-2 section 5.5	Triglyceride	g/100g Fat	0,11
211-2003	Larvae, Neonates T71	2021-10-27	351	Eicosenoic Acid (C-20:1)	Based on ISO 12966-2 section 5.5	Triglyceride	g/100g Fat	0,12
211-2003	Larvae, Neonates T72	2021-10-27	352	Eicosadienoic Acid (C-20:2)	Based on ISO 12966-2 section 5.5	Triglyceride	g/100g Fat	< 0,1
211-2003	Larvae, Neonates T73	2021-10-27	352	Eicosadienoic Acid (C-20:2)	Based on ISO 12966-2 section 5.5	Triglyceride	g/100g Fat	< 0,1
211-2003	Larvae, Neonates T74	2021-10-27	353	Arachidonic Acid (C-20:4)	Based on ISO 12966-2 section 5.5	Triglyceride	g/100g Fat	< 0,1
211-2003	Larvae, Neonates T75	2021-10-27	353	Arachidonic Acid (C-20:4)	Based on ISO 12966-2 section 5.5	Triglyceride	g/100g Fat	< 0,1
211-2003	Larvae, Neonates T76	2021-10-27	354	Eicosapentaenoic Acid (C-20:5)	Based on ISO 12966-2 section 5.5	Triglyceride	g/100g Fat	< 0,1
211-2003	Larvae, Neonates T77	2021-10-27	354	Eicosapentaenoic Acid (C-20:5)	Based on ISO 12966-2 section 5.5	Triglyceride	g/100g Fat	< 0,1
211-2003	Larvae, Neonates T78	2021-10-27	422	Uneicosanoic Acid (C-21)	Based on ISO 12966-2 section 5.5	Triglyceride	g/100g Fat	< 0,1
211-2003	Larvae, Neonates T79	2021-10-27	422	Uneicosanoic Acid (C-21)	Based on ISO 12966-2 section 5.5	Triglyceride	g/100g Fat	< 0,1
211-2003	Larvae, Neonates T80	2021-10-27	355	Behenic Acid (C-22)	Based on ISO 12966-2 section 5.5	Triglyceride	g/100g Fat	0,62
211-2003	Larvae, Neonates T81	2021-10-27	355	Behenic Acid (C-22)	Based on ISO 12966-2 section 5.5	Triglyceride	g/100g Fat	0,61
211-2003	Larvae, Neonates T82	2021-10-27	356	Erucic Acid (C-22:1)	Based on ISO 12966-2 section 5.5	Triglyceride	g/100g Fat	< 0,1
211-2003	Larvae, Neonates T83	2021-10-27	356	Erucic Acid (C-22:1)	Based on ISO 12966-2 section 5.5	Triglyceride	g/100g Fat	< 0,1
211-2003	Larvae, Neonates T84	2021-10-27	1859	Docosapentaenoic Acid (C-22:5)	Based on ISO 12966-2 section 5.5	Triglyceride	g/100g Fat	< 0,1
211-2003	Larvae, Neonates T85	2021-10-27	1859	Docosapentaenoic Acid (C-22:5)	Based on ISO 12966-2 section 5.5	Triglyceride	g/100g Fat	< 0,1
211-2003	Larvae, Neonates T86	2021-10-27	615	Docosahexaenoic Acid (C-22:6)	Based on ISO 12966-2 section 5.5	Triglyceride	g/100g Fat	< 0,1
211-2003	Larvae, Neonates T87	2021-10-27	615	Docosahexaenoic Acid (C-22:6)	Based on ISO 12966-2 section 5.5	Triglyceride	g/100g Fat	< 0,1
211-2003	Larvae, Neonates T88	2021-10-27	358	Lignoceric Acid (C-24)	Based on ISO 12966-2 section 5.5	Triglyceride	g/100g Fat	0,14
211-2003	Larvae, Neonates T89	2021-10-27	358	Lignoceric Acid (C-24)	Based on ISO 12966-2 section 5.5	Triglyceride	g/100g Fat	0,15
211-2003	Larvae, Neonates T90	2021-10-27	359	Tetracosenoic Acid (C-24:1)	Based on ISO 12966-2 section 5.5	Triglyceride	g/100g Fat	< 0,1
211-2003	Larvae, Neonates T91	2021-10-27	359	Tetracosenoic Acid (C-24:1)	Based on ISO 12966-2 section 5.5	Triglyceride	g/100g Fat	< 0,1
211-2003	Larvae, Neonates T92	2021-10-27	523	Saturated Fatty Acids	Based on ISO 12966-2 section 5.5	Triglyceride	g/100g	2,01
211-2003	Larvae, Neonates T93	2021-10-27	523	Saturated Fatty Acids	Based on ISO 12966-2 section 5.5	Triglyceride	g/100g	2,03
211-2003	Larvae, Neonates T94	2021-10-27	524	Monounsaturated Fatty Acids	Based on ISO 12966-2 section 5.5	Triglyceride	g/100g	1,29
211-2003	Larvae, Neonates T95	2021-10-27	524	Monounsaturated Fatty Acids	Based on ISO 12966-2 section 5.5	Triglyceride	g/100g	1,32
211-2003	Larvae, Neonates T96	2021-10-27	525	Polyunsaturated Fatty Acids	Based on ISO 12966-2 section 5.5	Triglyceride	g/100g	1,84
211-2003	Larvae, Neonates T97	2021-10-27	525	Polyunsaturated Fatty Acids	Based on ISO 12966-2 section 5.5	Triglyceride	g/100g	1,90
211-2004	Larvae, after feeding	2021-10-27	256	Moisture	Appendix III A of Regulation (EC) No. 152/2009		g/100g	86,2	1	0.862
211-2004	Larvae, after feeding	2021-10-27	256	Moisture	Appendix III A of Regulation (EC) No. 152/2009		g/100g	86,2	1	0.862
211-2004	Larvae, after feeding	2021-10-27	259	Ash	Appendix III A of Regulation (EC) No. 152/2009		g/100g	1,07	1,5	0.01605
211-2004	Larvae, after feeding	2021-10-27	259	Ash	Appendix III A of Regulation (EC) No. 152/2009		g/100g	1,10	1,5	0.0165
211-2004	Larvae, after feeding	2021-10-27	2712	Crude Protein	Based on L17.00-18 2013-08 / Official collection of examination procedures, Germany	N x 6.25	g/100g	9,76	3	0.2928
211-2004	Larvae, after feeding	2021-10-27	2712	Crude Protein	Based on L17.00-18 2013-08 / Official collection of examination procedures, Germany	N x 6.25	g/100g	9,54	3	0.2862
211-2004	Larvae, after feeding	2021-10-27	1727	Fat	AOAC Method PVM4:1997		g/100g	2,94	3	0.0882
211-2004	Larvae, after feeding	2021-10-27	1727	Fat	AOAC Method PVM4:1997		g/100g	2,97	3	0.0891
211-2004	Larvae, after feeding	2021-10-27	270	Carbohydrates	Calculation		g/100g	0,94			Sum of Starch and Sugar
211-2004	Larvae, after feeding	2021-10-27	270	Carbohydrates	Calculation		g/100g	0,96			Sum of Starch and Sugar
211-2004	Larvae, after feeding	2021-10-27	271	Starch	Appendix III L of Regulation (EC) No. 152/2009		g/100g	< 1
211-2004	Larvae, after feeding	2021-10-27	271	Starch	Appendix III L of Regulation (EC) No. 152/2009		g/100g	< 1
211-2004	Larvae, after feeding	2021-10-27	274	Dietary Fiber (total)	L00.00-18 2017-10 / Official collection of examination procedures, Germany		g/100g	1,1
211-2004	Larvae, after feeding	2021-10-27	274	Dietary Fiber (total)	L00.00-18 2017-10 / Official collection of examination procedures, Germany		g/100g	1,1
211-2004	Larvae, after feeding	2021-10-27	296	Sucrose	HPLC-RI DIL789-13 2016-7 (Inhouse procedure)		g/100g	< 0,1
211-2004	Larvae, after feeding	2021-10-27	296	Sucrose	HPLC-RI DIL789-13 2016-7 (Inhouse procedure)		g/100g	< 0,1
211-2004	Larvae, after feeding	2021-10-27	298	Glucose	HPLC-RI DIL789-13 2016-7 (Inhouse procedure)		g/100g	0,94	5	0.047
211-2004	Larvae, after feeding	2021-10-27	298	Glucose	HPLC-RI DIL789-13 2016-7 (Inhouse procedure)		g/100g	0,96	5	0.048
211-2004	Larvae, after feeding	2021-10-27	300	Fructose	HPLC-RI DIL789-13 2016-7 (Inhouse procedure)		g/100g	< 0,1
211-2004	Larvae, after feeding	2021-10-27	300	Fructose	HPLC-RI DIL789-13 2016-7 (Inhouse procedure)		g/100g	< 0,1
211-2004	Larvae, after feeding	2021-10-27	301	Maltose	HPLC-RI DIL789-13 2016-7 (Inhouse procedure)		g/100g	< 0,2
211-2004	Larvae, after feeding	2021-10-27	301	Maltose	HPLC-RI DIL789-13 2016-7 (Inhouse procedure)		g/100g	< 0,2
211-2004	Larvae, after feeding	2021-10-27	1400	Mono- and Disaccharides (Sum)	Calculation		g/100g	0,94
211-2004	Larvae, after feeding	2021-10-27	1400	Mono- and Disaccharides (Sum)	Calculation		g/100g	0,96
211-2004	Larvae, after feeding	2021-10-27	2502	Glycerin	HPLC-RI DIL789-13 2016-7 (Inhouse procedure)		g/100g	0,28
211-2004	Larvae, after feeding	2021-10-27	2502	Glycerin	HPLC-RI DIL789-13 2016-7 (Inhouse procedure)		g/100g	0,29
211-2004	Larvae, after feeding	2021-10-27	2247	Lactic Acid (D-)	L07.00-15 2018-03 / Official collection of examination procedures, Germany		mg/100g	45,3
211-2004	Larvae, after feeding	2021-10-27	2247	Lactic Acid (D-)	L07.00-15 2018-03 / Official collection of examination procedures, Germany		mg/100g	45,4
211-2004	Larvae, after feeding	2021-10-27	2248	Lactic Acid (L-)	L07.00-15 2018-03 / Official collection of examination procedures, Germany		mg/100g	110
211-2004	Larvae, after feeding	2021-10-27	2248	Lactic Acid (L-)	L07.00-15 2018-03 / Official collection of examination procedures, Germany		mg/100g	109
211-2004	Larvae, after feeding	2021-10-27	1119	Lactic Acid (D-, L-), total	L07.00-15 2018-03 / Official collection of examination procedures, Germany		mg/100g	155
211-2004	Larvae, after feeding	2021-10-27	1119	Lactic Acid (D-, L-), total	L07.00-15 2018-03 / Official collection of examination procedures, Germany		mg/100g	154
211-2004	Larvae, after feeding	2021-10-27	1738	Butyric Acid (C4)	Based on ISO 12966-2 section 5.5	Triglyceride	g/100g Fat	< 0,1
211-2004	Larvae, after feeding	2021-10-27	1738	Butyric Acid (C4)	Based on ISO 12966-2 section 5.5	Triglyceride	g/100g Fat	< 0,1
211-2004	Larvae, after feeding	2021-10-27	335	Caproic Acid (C-6)	Based on ISO 12966-2 section 5.5	Triglyceride	g/100g Fat	< 0,1
211-2004	Larvae, after feeding	2021-10-27	335	Caproic Acid (C-6)	Based on ISO 12966-2 section 5.5	Triglyceride	g/100g Fat	< 0,1
211-2004	Larvae, after feeding	2021-10-27	336	Caprylic Acid (C-8)	Based on ISO 12966-2 section 5.5	Triglyceride	g/100g Fat	0,14
211-2004	Larvae, after feeding	2021-10-27	336	Caprylic Acid (C-8)	Based on ISO 12966-2 section 5.5	Triglyceride	g/100g Fat	0,11
211-2004	Larvae, after feeding	2021-10-27	337	Capric Acid (C-10)	Based on ISO 12966-2 section 5.5	Triglyceride	g/100g Fat	1,93
211-2004	Larvae, after feeding	2021-10-27	337	Capric Acid (C-10)	Based on ISO 12966-2 section 5.5	Triglyceride	g/100g Fat	1,96
211-2004	Larvae, after feeding	2021-10-27	338	Lauric Acid (C-12)	Based on ISO 12966-2 section 5.5	Triglyceride	g/100g Fat	29,2	1	0.292
211-2004	Larvae, after feeding	2021-10-27	338	Lauric Acid (C-12)	Based on ISO 12966-2 section 5.5	Triglyceride	g/100g Fat	29,6	1	0.296
211-2004	Larvae, after feeding	2021-10-27	339	Tridecanoic Acid (C-13)	Based on ISO 12966-2 section 5.5	Triglyceride	g/100g Fat	< 0,1
211-2004	Larvae, after feeding	2021-10-27	339	Tridecanoic Acid (C-13)	Based on ISO 12966-2 section 5.5	Triglyceride	g/100g Fat	< 0,1
211-2004	Larvae, after feeding	2021-10-27	340	Myristic Acid (C-14)	Based on ISO 12966-2 section 5.5	Triglyceride	g/100g Fat	5,71	1	0.0571
211-2004	Larvae, after feeding	2021-10-27	340	Myristic Acid (C-14)	Based on ISO 12966-2 section 5.5	Triglyceride	g/100g Fat	5,78	1	0.0578
211-2004	Larvae, after feeding	2021-10-27	341	Myristoleic Acid (C-14:1)	Based on ISO 12966-2 section 5.5	Triglyceride	g/100g Fat	0,72
211-2004	Larvae, after feeding	2021-10-27	341	Myristoleic Acid (C-14:1)	Based on ISO 12966-2 section 5.5	Triglyceride	g/100g Fat	0,73
211-2004	Larvae, after feeding	2021-10-27	342	Pentadecanoic Acid (C-15)	Based on ISO 12966-2 section 5.5	Triglyceride	g/100g Fat	< 0,1
211-2004	Larvae, after feeding	2021-10-27	342	Pentadecanoic Acid (C-15)	Based on ISO 12966-2 section 5.5	Triglyceride	g/100g Fat	< 0,1
211-2004	Larvae, after feeding	2021-10-27	343	Palmitic Acid (C-16)	Based on ISO 12966-2 section 5.5	Triglyceride	g/100g Fat	10,4	1	0.104
211-2004	Larvae, after feeding	2021-10-27	343	Palmitic Acid (C-16)	Based on ISO 12966-2 section 5.5	Triglyceride	g/100g Fat	10,5	1	0.105
211-2004	Larvae, after feeding	2021-10-27	344	Palmitoleic Acid (C-16:1)	Based on ISO 12966-2 section 5.5	Triglyceride	g/100g Fat	5,65	1	0.0565
211-2004	Larvae, after feeding	2021-10-27	344	Palmitoleic Acid (C-16:1)	Based on ISO 12966-2 section 5.5	Triglyceride	g/100g Fat	5,73	1	0.0573
211-2004	Larvae, after feeding	2021-10-27	345	Heptadecanoic Acid (C-17)	Based on ISO 12966-2 section 5.5	Triglyceride	g/100g Fat	< 0,1
211-2004	Larvae, after feeding	2021-10-27	345	Heptadecanoic Acid (C-17)	Based on ISO 12966-2 section 5.5	Triglyceride	g/100g Fat	< 0,1
211-2004	Larvae, after feeding	2021-10-27	346	Stearic Acid (C-18)	Based on ISO 12966-2 section 5.5	Triglyceride	g/100g Fat	3,47	1	0.0347
211-2004	Larvae, after feeding	2021-10-27	346	Stearic Acid (C-18)	Based on ISO 12966-2 section 5.5	Triglyceride	g/100g Fat	3,53	1	0.0353
211-2004	Larvae, after feeding	2021-10-27	347	Oleic Acid (C-18:1)	Based on ISO 12966-2 section 5.5	Triglyceride	g/100g Fat	21,3	1	0.213
211-2004	Larvae, after feeding	2021-10-27	347	Oleic Acid (C-18:1)	Based on ISO 12966-2 section 5.5	Triglyceride	g/100g Fat	20,8	1	0.208
211-2004	Larvae, after feeding	2021-10-27	348	Linoleic Acid (C-18:2)	Based on ISO 12966-2 section 5.5	Triglyceride	g/100g Fat	19,8	1	0.198
211-2004	Larvae, after feeding	2021-10-27	348	Linoleic Acid (C-18:2)	Based on ISO 12966-2 section 5.5	Triglyceride	g/100g Fat	19,8	1	0.198
211-2004	Larvae, after feeding	2021-10-27	431	Linolenic Acid, gamma (C-18:3)	Based on ISO 12966-2 section 5.5	Triglyceride	g/100g Fat	< 0,1
211-2004	Larvae, after feeding	2021-10-27	431	Linolenic Acid, gamma (C-18:3)	Based on ISO 12966-2 section 5.5	Triglyceride	g/100g Fat	< 0,1
211-2004	Larvae, after feeding	2021-10-27	349	Linolenic Acid, alpha (C-18:3)	Based on ISO 12966-2 section 5.5	Triglyceride	g/100g Fat	0,52
211-2004	Larvae, after feeding	2021-10-27	349	Linolenic Acid, alpha (C-18:3)	Based on ISO 12966-2 section 5.5	Triglyceride	g/100g Fat	0,44
211-2004	Larvae, after feeding	2021-10-27	421	Nonadecanoic Acid (C-19)	Based on ISO 12966-2 section 5.5	Triglyceride	g/100g Fat	< 0,1
211-2004	Larvae, after feeding	2021-10-27	421	Nonadecanoic Acid (C-19)	Based on ISO 12966-2 section 5.5	Triglyceride	g/100g Fat	< 0,1
211-2004	Larvae, after feeding	2021-10-27	350	Arachidic Acid (C-20)	Based on ISO 12966-2 section 5.5	Triglyceride	g/100g Fat	0,36
211-2004	Larvae, after feeding	2021-10-27	350	Arachidic Acid (C-20)	Based on ISO 12966-2 section 5.5	Triglyceride	g/100g Fat	0,36
211-2004	Larvae, after feeding	2021-10-27	351	Eicosenoic Acid (C-20:1)	Based on ISO 12966-2 section 5.5	Triglyceride	g/100g Fat	< 0,1
211-2004	Larvae, after feeding	2021-10-27	351	Eicosenoic Acid (C-20:1)	Based on ISO 12966-2 section 5.5	Triglyceride	g/100g Fat	< 0,1
211-2004	Larvae, after feeding	2021-10-27	352	Eicosadienoic Acid (C-20:2)	Based on ISO 12966-2 section 5.5	Triglyceride	g/100g Fat	< 0,1
211-2004	Larvae, after feeding	2021-10-27	352	Eicosadienoic Acid (C-20:2)	Based on ISO 12966-2 section 5.5	Triglyceride	g/100g Fat	< 0,1
211-2004	Larvae, after feeding	2021-10-27	353	Arachidonic Acid (C-20:4)	Based on ISO 12966-2 section 5.5	Triglyceride	g/100g Fat	< 0,1
211-2004	Larvae, after feeding	2021-10-27	353	Arachidonic Acid (C-20:4)	Based on ISO 12966-2 section 5.5	Triglyceride	g/100g Fat	< 0,1
211-2004	Larvae, after feeding	2021-10-27	354	Eicosapentaenoic Acid (C-20:5)	Based on ISO 12966-2 section 5.5	Triglyceride	g/100g Fat	< 0,1
211-2004	Larvae, after feeding	2021-10-27	354	Eicosapentaenoic Acid (C-20:5)	Based on ISO 12966-2 section 5.5	Triglyceride	g/100g Fat	< 0,1
211-2004	Larvae, after feeding	2021-10-27	422	Uneicosanoic Acid (C-21)	Based on ISO 12966-2 section 5.5	Triglyceride	g/100g Fat	< 0,1
211-2004	Larvae, after feeding	2021-10-27	422	Uneicosanoic Acid (C-21)	Based on ISO 12966-2 section 5.5	Triglyceride	g/100g Fat	< 0,1
211-2004	Larvae, after feeding	2021-10-27	355	Behenic Acid (C-22)	Based on ISO 12966-2 section 5.5	Triglyceride	g/100g Fat	0,37
211-2004	Larvae, after feeding	2021-10-27	355	Behenic Acid (C-22)	Based on ISO 12966-2 section 5.5	Triglyceride	g/100g Fat	0,39
211-2004	Larvae, after feeding	2021-10-27	356	Erucic Acid (C-22:1)	Based on ISO 12966-2 section 5.5	Triglyceride	g/100g Fat	< 0,1
211-2004	Larvae, after feeding	2021-10-27	356	Erucic Acid (C-22:1)	Based on ISO 12966-2 section 5.5	Triglyceride	g/100g Fat	< 0,1
211-2004	Larvae, after feeding	2021-10-27	1859	Docosapentaenoic Acid (C-22:5)	Based on ISO 12966-2 section 5.5	Triglyceride	g/100g Fat	< 0,1
211-2004	Larvae, after feeding	2021-10-27	1859	Docosapentaenoic Acid (C-22:5)	Based on ISO 12966-2 section 5.5	Triglyceride	g/100g Fat	< 0,1
211-2004	Larvae, after feeding	2021-10-27	615	Docosahexaenoic Acid (C-22:6)	Based on ISO 12966-2 section 5.5	Triglyceride	g/100g Fat	< 0,1
211-2004	Larvae, after feeding	2021-10-27	615	Docosahexaenoic Acid (C-22:6)	Based on ISO 12966-2 section 5.5	Triglyceride	g/100g Fat	< 0,1
211-2004	Larvae, after feeding	2021-10-27	358	Lignoceric Acid (C-24)	Based on ISO 12966-2 section 5.5	Triglyceride	g/100g Fat	< 0,1
211-2004	Larvae, after feeding	2021-10-27	358	Lignoceric Acid (C-24)	Based on ISO 12966-2 section 5.5	Triglyceride	g/100g Fat	< 0,1
211-2004	Larvae, after feeding	2021-10-27	359	Tetracosenoic Acid (C-24:1)	Based on ISO 12966-2 section 5.5	Triglyceride	g/100g Fat	< 0,1
211-2004	Larvae, after feeding	2021-10-27	359	Tetracosenoic Acid (C-24:1)	Based on ISO 12966-2 section 5.5	Triglyceride	g/100g Fat	< 0,1
211-2004	Larvae, after feeding	2021-10-27	523	Saturated Fatty Acids	Based on ISO 12966-2 section 5.5	Triglyceride	g/100g	1,52
211-2004	Larvae, after feeding	2021-10-27	523	Saturated Fatty Acids	Based on ISO 12966-2 section 5.5	Triglyceride	g/100g	1,56
211-2004	Larvae, after feeding	2021-10-27	524	Monounsaturated Fatty Acids	Based on ISO 12966-2 section 5.5	Triglyceride	g/100g	0,82
211-2004	Larvae, after feeding	2021-10-27	524	Monounsaturated Fatty Acids	Based on ISO 12966-2 section 5.5	Triglyceride	g/100g	0,81
211-2004	Larvae, after feeding	2021-10-27	525	Polyunsaturated Fatty Acids	Based on ISO 12966-2 section 5.5	Triglyceride	g/100g	0,60
211-2004	Larvae, after feeding	2021-10-27	525	Polyunsaturated Fatty Acids	Based on ISO 12966-2 section 5.5	Triglyceride	g/100g	0,60
Remarks:
1. Starch and glycogen (animal starch) cannot be analytically distinguished using conventional methods.
2. With regard to sample 211-2005, the double determinations of individual fatty acids show greater deviations (very low fat content, resulting in higher measurement uncertainties and higher limits of quantification).
3. With regard to samples 201-2003 and 211-2004, the sums of the compositions are each around 103% (process-related uncertainties).

### Sheet: Diet_composition
Sample No.	Sample Name	Date		Parameter	Method	Calculated as	Unit	Result	+/- % rel.	+/- abs.	Remarks
211-2005	uneaten food FW, Residue	2021-10-27	256	Moisture	Appendix III A of Regulation (EC) No. 152/2009		g/100g	76,1	1	0.761
211-2005	uneaten food FW, Residue	2021-10-27	256	Moisture	Appendix III A of Regulation (EC) No. 152/2009		g/100g	76,1	1	0.761
211-2005	uneaten food FW, Residue	2021-10-27	259	Ash	Appendix III A of Regulation (EC) No. 152/2009		g/100g	0,53	1,5	0.00795
211-2005	uneaten food FW, Residue	2021-10-27	259	Ash	Appendix III A of Regulation (EC) No. 152/2009		g/100g	0,55	1,5	0.00825
211-2005	uneaten food FW, Residue	2021-10-27	2712	Crude Protein	Based on L17.00-18 2013-08 / Official collection of examination procedures, Germany	N x 6.25	g/100g	18,6	3	0.558
211-2005	uneaten food FW, Residue	2021-10-27	2712	Crude Protein	Based on L17.00-18 2013-08 / Official collection of examination procedures, Germany	N x 6.25	g/100g	18,5	3	0.555
211-2005	uneaten food FW, Residue	2021-10-27	1727	Fat	AOAC Method PVM4:1997		g/100g	0,59	10	0.059
211-2005	uneaten food FW, Residue	2021-10-27	1727	Fat	AOAC Method PVM4:1997		g/100g	0,70	10	0.07
211-2005	uneaten food FW, Residue	2021-10-27	270	Carbohydrates	Calculation		g/100g	< 1			Sum of Starch and Sugar
211-2005	uneaten food FW, Residue	2021-10-27	270	Carbohydrates	Calculation		g/100g	< 1			Sum of Starch and Sugar
211-2005	uneaten food FW, Residue	2021-10-27	271	Starch	Appendix III L of Regulation (EC) No. 152/2009		g/100g	< 1
211-2005	uneaten food FW, Residue	2021-10-27	271	Starch	Appendix III L of Regulation (EC) No. 152/2009		g/100g	< 1
211-2005	uneaten food FW, Residue	2021-10-27	274	Dietary Fiber (total)	L00.00-18 2017-10 / Official collection of examination procedures, Germany		g/100g	1,4
211-2005	uneaten food FW, Residue	2021-10-27	274	Dietary Fiber (total)	L00.00-18 2017-10 / Official collection of examination procedures, Germany		g/100g	0,8
211-2005	uneaten food FW, Residue	2021-10-27	296	Sucrose	HPLC-RI DIL789-13 2016-7 (Inhouse procedure)		g/100g	< 0,1
211-2005	uneaten food FW, Residue	2021-10-27	296	Sucrose	HPLC-RI DIL789-13 2016-7 (Inhouse procedure)		g/100g	< 0,1
211-2005	uneaten food FW, Residue	2021-10-27	298	Glucose	HPLC-RI DIL789-13 2016-7 (Inhouse procedure)		g/100g	< 0,1
211-2005	uneaten food FW, Residue	2021-10-27	298	Glucose	HPLC-RI DIL789-13 2016-7 (Inhouse procedure)		g/100g	< 0,1
211-2005	uneaten food FW, Residue	2021-10-27	300	Fructose	HPLC-RI DIL789-13 2016-7 (Inhouse procedure)		g/100g	< 0,1
211-2005	uneaten food FW, Residue	2021-10-27	300	Fructose	HPLC-RI DIL789-13 2016-7 (Inhouse procedure)		g/100g	< 0,1
211-2005	uneaten food FW, Residue	2021-10-27	301	Maltose	HPLC-RI DIL789-13 2016-7 (Inhouse procedure)		g/100g	< 0,2
211-2005	uneaten food FW, Residue	2021-10-27	301	Maltose	HPLC-RI DIL789-13 2016-7 (Inhouse procedure)		g/100g	< 0,2
211-2005	uneaten food FW, Residue	2021-10-27	1400	Mono- and Disaccharides (Sum)	Calculation		g/100g	< 0,2
211-2005	uneaten food FW, Residue	2021-10-27	1400	Mono- and Disaccharides (Sum)	Calculation		g/100g	< 0,2
211-2005	uneaten food FW, Residue	2021-10-27	2502	Glycerin	HPLC-RI DIL789-13 2016-7 (Inhouse procedure)		g/100g	1,06
211-2005	uneaten food FW, Residue	2021-10-27	2502	Glycerin	HPLC-RI DIL789-13 2016-7 (Inhouse procedure)		g/100g	1,00
211-2005	uneaten food FW, Residue	2021-10-27	2247	Lactic Acid (D-)	L07.00-15 2018-03 / Official collection of examination procedures, Germany		mg/100g	652
211-2005	uneaten food FW, Residue	2021-10-27	2247	Lactic Acid (D-)	L07.00-15 2018-03 / Official collection of examination procedures, Germany		mg/100g	685
211-2005	uneaten food FW, Residue	2021-10-27	2248	Lactic Acid (L-)	L07.00-15 2018-03 / Official collection of examination procedures, Germany		mg/100g	385
211-2005	uneaten food FW, Residue	2021-10-27	2248	Lactic Acid (L-)	L07.00-15 2018-03 / Official collection of examination procedures, Germany		mg/100g	406
211-2005	uneaten food FW, Residue	2021-10-27	1119	Lactic Acid (D-, L-), total	L07.00-15 2018-03 / Official collection of examination procedures, Germany		mg/100g	1037
211-2005	uneaten food FW, Residue	2021-10-27	1119	Lactic Acid (D-, L-), total	L07.00-15 2018-03 / Official collection of examination procedures, Germany		mg/100g	1091
211-2005	uneaten food FW, Residue	2021-10-27	1738	Butyric Acid (C4)	Based on ISO 12966-2 section 5.5	Triglyceride	g/100g Fat	< 0,2
211-2005	uneaten food FW, Residue	2021-10-27	1738	Butyric Acid (C4)	Based on ISO 12966-2 section 5.5	Triglyceride	g/100g Fat	< 0,2
211-2005	uneaten food FW, Residue	2021-10-27	335	Caproic Acid (C-6)	Based on ISO 12966-2 section 5.5	Triglyceride	g/100g Fat	0,67
211-2005	uneaten food FW, Residue	2021-10-27	335	Caproic Acid (C-6)	Based on ISO 12966-2 section 5.5	Triglyceride	g/100g Fat	0,54
211-2005	uneaten food FW, Residue	2021-10-27	336	Caprylic Acid (C-8)	Based on ISO 12966-2 section 5.5	Triglyceride	g/100g Fat	1,93
211-2005	uneaten food FW, Residue	2021-10-27	336	Caprylic Acid (C-8)	Based on ISO 12966-2 section 5.5	Triglyceride	g/100g Fat	1,40
211-2005	uneaten food FW, Residue	2021-10-27	337	Capric Acid (C-10)	Based on ISO 12966-2 section 5.5	Triglyceride	g/100g Fat	1,65
211-2005	uneaten food FW, Residue	2021-10-27	337	Capric Acid (C-10)	Based on ISO 12966-2 section 5.5	Triglyceride	g/100g Fat	1,67
211-2005	uneaten food FW, Residue	2021-10-27	338	Lauric Acid (C-12)	Based on ISO 12966-2 section 5.5	Triglyceride	g/100g Fat	7,69	1	0.0769
211-2005	uneaten food FW, Residue	2021-10-27	338	Lauric Acid (C-12)	Based on ISO 12966-2 section 5.5	Triglyceride	g/100g Fat	4,94	1	0.0494
211-2005	uneaten food FW, Residue	2021-10-27	339	Tridecanoic Acid (C-13)	Based on ISO 12966-2 section 5.5	Triglyceride	g/100g Fat	< 0,2
211-2005	uneaten food FW, Residue	2021-10-27	339	Tridecanoic Acid (C-13)	Based on ISO 12966-2 section 5.5	Triglyceride	g/100g Fat	< 0,2
211-2005	uneaten food FW, Residue	2021-10-27	340	Myristic Acid (C-14)	Based on ISO 12966-2 section 5.5	Triglyceride	g/100g Fat	1,86
211-2005	uneaten food FW, Residue	2021-10-27	340	Myristic Acid (C-14)	Based on ISO 12966-2 section 5.5	Triglyceride	g/100g Fat	1,23
211-2005	uneaten food FW, Residue	2021-10-27	341	Myristoleic Acid (C-14:1)	Based on ISO 12966-2 section 5.5	Triglyceride	g/100g Fat	0,34
211-2005	uneaten food FW, Residue	2021-10-27	341	Myristoleic Acid (C-14:1)	Based on ISO 12966-2 section 5.5	Triglyceride	g/100g Fat	0,14
211-2005	uneaten food FW, Residue	2021-10-27	342	Pentadecanoic Acid (C-15)	Based on ISO 12966-2 section 5.5	Triglyceride	g/100g Fat	< 0,2
211-2005	uneaten food FW, Residue	2021-10-27	342	Pentadecanoic Acid (C-15)	Based on ISO 12966-2 section 5.5	Triglyceride	g/100g Fat	< 0,2
211-2005	uneaten food FW, Residue	2021-10-27	343	Palmitic Acid (C-16)	Based on ISO 12966-2 section 5.5	Triglyceride	g/100g Fat	13,8	1	0.138
211-2005	uneaten food FW, Residue	2021-10-27	343	Palmitic Acid (C-16)	Based on ISO 12966-2 section 5.5	Triglyceride	g/100g Fat	12,8	1	0.128
211-2005	uneaten food FW, Residue	2021-10-27	344	Palmitoleic Acid (C-16:1)	Based on ISO 12966-2 section 5.5	Triglyceride	g/100g Fat	1,77
211-2005	uneaten food FW, Residue	2021-10-27	344	Palmitoleic Acid (C-16:1)	Based on ISO 12966-2 section 5.5	Triglyceride	g/100g Fat	1,17
211-2005	uneaten food FW, Residue	2021-10-27	345	Heptadecanoic Acid (C-17)	Based on ISO 12966-2 section 5.5	Triglyceride	g/100g Fat	< 0,1
211-2005	uneaten food FW, Residue	2021-10-27	345	Heptadecanoic Acid (C-17)	Based on ISO 12966-2 section 5.5	Triglyceride	g/100g Fat	< 0,1
211-2005	uneaten food FW, Residue	2021-10-27	346	Stearic Acid (C-18)	Based on ISO 12966-2 section 5.5	Triglyceride	g/100g Fat	5,41	1	0.0541
211-2005	uneaten food FW, Residue	2021-10-27	346	Stearic Acid (C-18)	Based on ISO 12966-2 section 5.5	Triglyceride	g/100g Fat	5,17	1	0.0517
211-2005	uneaten food FW, Residue	2021-10-27	347	Oleic Acid (C-18:1)	Based on ISO 12966-2 section 5.5	Triglyceride	g/100g Fat	26,3	1	0.263
211-2005	uneaten food FW, Residue	2021-10-27	347	Oleic Acid (C-18:1)	Based on ISO 12966-2 section 5.5	Triglyceride	g/100g Fat	31,1	1	0.311
211-2005	uneaten food FW, Residue	2021-10-27	348	Linoleic Acid (C-18:2)	Based on ISO 12966-2 section 5.5	Triglyceride	g/100g Fat	34,1	1	0.341
211-2005	uneaten food FW, Residue	2021-10-27	348	Linoleic Acid (C-18:2)	Based on ISO 12966-2 section 5.5	Triglyceride	g/100g Fat	34,6	1	0.346
211-2005	uneaten food FW, Residue	2021-10-27	431	Linolenic Acid, gamma (C-18:3)	Based on ISO 12966-2 section 5.5	Triglyceride	g/100g Fat	< 0,2
211-2005	uneaten food FW, Residue	2021-10-27	431	Linolenic Acid, gamma (C-18:3)	Based on ISO 12966-2 section 5.5	Triglyceride	g/100g Fat	< 0,2
211-2005	uneaten food FW, Residue	2021-10-27	349	Linolenic Acid, alpha (C-18:3)	Based on ISO 12966-2 section 5.5	Triglyceride	g/100g Fat	0,97
211-2005	uneaten food FW, Residue	2021-10-27	349	Linolenic Acid, alpha (C-18:3)	Based on ISO 12966-2 section 5.5	Triglyceride	g/100g Fat	1,59
211-2005	uneaten food FW, Residue	2021-10-27	421	Nonadecanoic Acid (C-19)	Based on ISO 12966-2 section 5.5	Triglyceride	g/100g Fat	< 0,1
211-2005	uneaten food FW, Residue	2021-10-27	421	Nonadecanoic Acid (C-19)	Based on ISO 12966-2 section 5.5	Triglyceride	g/100g Fat	< 0,1
211-2005	uneaten food FW, Residue	2021-10-27	350	Arachidic Acid (C-20)	Based on ISO 12966-2 section 5.5	Triglyceride	g/100g Fat	0,49
211-2005	uneaten food FW, Residue	2021-10-27	350	Arachidic Acid (C-20)	Based on ISO 12966-2 section 5.5	Triglyceride	g/100g Fat	0,49
211-2005	uneaten food FW, Residue	2021-10-27	351	Eicosenoic Acid (C-20:1)	Based on ISO 12966-2 section 5.5	Triglyceride	g/100g Fat	0,34
211-2005	uneaten food FW, Residue	2021-10-27	351	Eicosenoic Acid (C-20:1)	Based on ISO 12966-2 section 5.5	Triglyceride	g/100g Fat	0,42
211-2005	uneaten food FW, Residue	2021-10-27	352	Eicosadienoic Acid (C-20:2)	Based on ISO 12966-2 section 5.5	Triglyceride	g/100g Fat	< 0,2
211-2005	uneaten food FW, Residue	2021-10-27	352	Eicosadienoic Acid (C-20:2)	Based on ISO 12966-2 section 5.5	Triglyceride	g/100g Fat	< 0,2
211-2005	uneaten food FW, Residue	2021-10-27	353	Arachidonic Acid (C-20:4)	Based on ISO 12966-2 section 5.5	Triglyceride	g/100g Fat	0,67
211-2005	uneaten food FW, Residue	2021-10-27	353	Arachidonic Acid (C-20:4)	Based on ISO 12966-2 section 5.5	Triglyceride	g/100g Fat	0,61
211-2005	uneaten food FW, Residue	2021-10-27	354	Eicosapentaenoic Acid (C-20:5)	Based on ISO 12966-2 section 5.5	Triglyceride	g/100g Fat	< 0,2
211-2005	uneaten food FW, Residue	2021-10-27	354	Eicosapentaenoic Acid (C-20:5)	Based on ISO 12966-2 section 5.5	Triglyceride	g/100g Fat	< 0,2
211-2005	uneaten food FW, Residue	2021-10-27	422	Uneicosanoic Acid (C-21)	Based on ISO 12966-2 section 5.5	Triglyceride	g/100g Fat	< 0,2
211-2005	uneaten food FW, Residue	2021-10-27	422	Uneicosanoic Acid (C-21)	Based on ISO 12966-2 section 5.5	Triglyceride	g/100g Fat	< 0,2
211-2005	uneaten food FW, Residue	2021-10-27	355	Behenic Acid (C-22)	Based on ISO 12966-2 section 5.5	Triglyceride	g/100g Fat	1,16
211-2005	uneaten food FW, Residue	2021-10-27	355	Behenic Acid (C-22)	Based on ISO 12966-2 section 5.5	Triglyceride	g/100g Fat	1,17
211-2005	uneaten food FW, Residue	2021-10-27	356	Erucic Acid (C-22:1)	Based on ISO 12966-2 section 5.5	Triglyceride	g/100g Fat	< 0,2
211-2005	uneaten food FW, Residue	2021-10-27	356	Erucic Acid (C-22:1)	Based on ISO 12966-2 section 5.5	Triglyceride	g/100g Fat	< 0,2
211-2005	uneaten food FW, Residue	2021-10-27	1859	Docosapentaenoic Acid (C-22:5)	Based on ISO 12966-2 section 5.5	Triglyceride	g/100g Fat	0,47
211-2005	uneaten food FW, Residue	2021-10-27	1859	Docosapentaenoic Acid (C-22:5)	Based on ISO 12966-2 section 5.5	Triglyceride	g/100g Fat	0,31
211-2005	uneaten food FW, Residue	2021-10-27	615	Docosahexaenoic Acid (C-22:6)	Based on ISO 12966-2 section 5.5	Triglyceride	g/100g Fat	< 0,2
211-2005	uneaten food FW, Residue	2021-10-27	615	Docosahexaenoic Acid (C-22:6)	Based on ISO 12966-2 section 5.5	Triglyceride	g/100g Fat	< 0,2
211-2005	uneaten food FW, Residue	2021-10-27	358	Lignoceric Acid (C-24)	Based on ISO 12966-2 section 5.5	Triglyceride	g/100g Fat	0,31
211-2005	uneaten food FW, Residue	2021-10-27	358	Lignoceric Acid (C-24)	Based on ISO 12966-2 section 5.5	Triglyceride	g/100g Fat	0,42
211-2005	uneaten food FW, Residue	2021-10-27	359	Tetracosenoic Acid (C-24:1)	Based on ISO 12966-2 section 5.5	Triglyceride	g/100g Fat	< 0,2
211-2005	uneaten food FW, Residue	2021-10-27	359	Tetracosenoic Acid (C-24:1)	Based on ISO 12966-2 section 5.5	Triglyceride	g/100g Fat	< 0,2
211-2005	uneaten food FW, Residue	2021-10-27	523	Saturated Fatty Acids	Based on ISO 12966-2 section 5.5	Triglyceride	g/100g	0,21
211-2005	uneaten food FW, Residue	2021-10-27	523	Saturated Fatty Acids	Based on ISO 12966-2 section 5.5	Triglyceride	g/100g	0,21
211-2005	uneaten food FW, Residue	2021-10-27	524	Monounsaturated Fatty Acids	Based on ISO 12966-2 section 5.5	Triglyceride	g/100g	0,17
211-2005	uneaten food FW, Residue	2021-10-27	524	Monounsaturated Fatty Acids	Based on ISO 12966-2 section 5.5	Triglyceride	g/100g	0,23
211-2005	uneaten food FW, Residue	2021-10-27	525	Polyunsaturated Fatty Acids	Based on ISO 12966-2 section 5.5	Triglyceride	g/100g	0,21
211-2005	uneaten food FW, Residue	2021-10-27	525	Polyunsaturated Fatty Acids	Based on ISO 12966-2 section 5.5	Triglyceride	g/100g	0,26
Remarks:
1. Starch and glycogen (animal starch) cannot be analytically distinguished using conventional methods.
2. With regard to sample 211-2005, the double determinations of individual fatty acids show greater deviations (very low fat content, resulting in higher measurement uncertainties and higher limits of quantification).
3. With regard to samples 201-2003 and 211-2004, the sums of the compositions are each around 103% (process-related uncertainties).
